# ZFP281 coordinates DNMT3 and TET1 for transcriptional and epigenetic control in pluripotent state transitions

**DOI:** 10.1101/2023.03.24.534143

**Authors:** Xin Huang, Sophie Balmer, Cong Lyu, Yunlong Xiang, Vikas Malik, Hailin Wang, Yu Zhang, Wei Xie, Anna-Katerina Hadjantonakis, Hongwei Zhou, Jianlong Wang

## Abstract

The progression from naive through formative to primed *in vitro* pluripotent stem cell states recapitulates the development of the epiblast *in vivo* during the peri-implantation period of mammalian development. Activation of the *de novo* DNA methyltransferases and reorganization of transcriptional and epigenetic landscapes are key events occurring during these pluripotent state transitions. However, the upstream regulators that coordinate these events are relatively underexplored. Here, using *Zfp281* knockout mouse and degron knock-in cell models, we uncover the direct transcriptional activation of *Dnmt3a/3b* by ZFP281 in pluripotent stem cells. Chromatin co-occupancy of ZFP281 and DNA hydroxylase TET1, dependent on the formation of R loops in ZFP281-targeted gene promoters, undergoes a “high-low-high” bimodal pattern regulating dynamic DNA methylation and gene expression during the naïve-formative-primed transitions. ZFP281 also safeguards DNA methylation in maintaining primed pluripotency. Our study demonstrates a previously unappreciated role for ZFP281 in coordinating DNMT3A/3B and TET1 functions to promote pluripotent state transitions.

**In Brief:** The naive, formative, and primed pluripotent states and their interconversions recapitulate pluripotency continuum during early development. Huang and colleagues investigated the transcriptional programs during successive pluripotent state transitions and revealed an essential role for ZFP281 in coordinating DNMT3A/3B and TET1 to establish the DNA methylation and gene expression programs during the transitions.

**Highlights:**

- ZFP281 activates *Dnmt3a/3b in vitro* in pluripotent stem cells and *in vivo* in epiblast.
- ZFP281 and TET1 undergo bimodal chromatin occupancy in pluripotent state transitions.
- Chromatin-binding of ZFP281 and TET1 depends on the formation of R-loops at promoters.
- ZFP281 is necessary for the establishment and maintenance of primed pluripotency.
