## Supplementary material for "ZFP281 coordinates DNMT3 and TET1 for transcriptional and epigenetic control in pluripotent state transitions": Table S3

### Sheet: Sheet1
RT-qPCR primers
Name	Forward	Reverse
Zfp281	GCACCACCGCGATGTATTACT	CCTTTTTGACGTTAGCGTCCTG
Dnmt1	CGGCTCAAAGACTTGGAAAG	TAGCCAGGTAGCCTTCCTCA
Dnmt3a	GATGAGCCTGAGTATGAGGATGG	CAAGACACAATTCGGCCTGG
Dnmt3b	AGCGGGTATGAGGAGTGCAT	GGGAGCATCCTTCGTGTCTG
Dnmt3l	CCAGGGCAGATTTCTTCCTAAGGTC	TGAGCTGCACAGAGGCATCC
klf4	GTGCCCCGACTAACCGTTG	GTCGTTGAACTCCTCGGTCT
zfp42	GACTAAGAGCTGGGACACGT	GGCGATCCTGCTTTCTTCTG
Gapdh	ACCCAGAAGACTGTGGATGG	CACATTGGGGGTAGGAACAC
ChIP-qPCR primers
Name	Forward	Reverse
Dnmt3a-P1	AAGGCTGGAAATGTCTCCG	GATGCGAAGCTTTCAAGGAC
Dnmt3a-P2	CACCTCCCAGGCTATCACAT	CCCTGTTGGGCCTTTCTT
Dnmt3a-P3	CCAGACGGGCAGCTATTTAC	CCCAGGACTCTGTCCAGAAA
Dnmt3a-Neg	GGCAAGTTTAGCCATGCTCT	GGTGCTGGCTCCTCAGATAG
Dnmt3b-P1	CCTGAGCGTTTTAGGAGCAC	CTGGCACTTTCTCCTTCCTG
Dnmt3b-P2	GGGCCTTCTTTCAGGTAAGC	TAATGAGGCCAACCACACAA
Dnmt3a-Neg	ACTGGGGTGTTGTAGGCAAG	TAAGGCCCATTGAAAAACCA
Dnmt3l-P1	TGTGGGCTCTCTCAGCTACA	GTGCCAAGGATGGAAACAGT
Dnmt3l-P2	ATCCACCCTCTGTCATTTGC	TGGGGTAGGGGTAGGAGAAG
Dnmt3l-Neg	GGTTCAAGTCCCAGCACCTA	TTGATGTTTTGCCTGCATGT
Zfp281degron cloning
Gene name	Sequence
Zfp281 gRNA	GAGTTACAGGTAAGGTCTCG
Zfp281 5'arm	TGACTCCTCAGCTCTAAATGC
Zfp281 3'arm	GCACACCCCAAATTTCAATA
